# graded-CRISPRi, a novel tool for tuning the strengths of CRISPRi-mediated knockdowns in *Vibrio natriegens* using gRNA libraries

**DOI:** 10.1101/2024.01.29.577714

**Authors:** Daniel Stukenberg, Anna Faber, Anke Becker

**Affiliations:** Center for Synthetic Microbiology, Philipps-Universität Marburg, Marburg, Germany; Department of Biology, Philipps-Universität Marburg, Marburg, Germany

**Keywords:** CRISPR interference, gene repression, gradual downregulation of gene expression, gRNA variants, *Vibrio natriegens*

## Abstract

In recent years, the fast-growing bacterium *Vibrio natriegens* has gained increasing attention as it has the potential to become a next-generation chassis for Synthetic Biology. A wide range of genetic parts and genome engineering methods have already been developed. However, there is still a need for a well-characterized tool to effectively and gradually reduce the expression level of native genes. To bridge this gap, we created graded-CRISPRi, a system utilizing gRNA variants that lead to varying levels of repression strength. By incorporating multiple gRNA sequences into our design, we successfully extended this concept to simultaneously repress four distinct reporter genes. Furthermore, we demonstrated the capability of using graded-CRISPRi to target native genes, thereby examining the effect of various knockdown levels on growth.
