## Supplementary Tables S12 - S15 for "graded-CRISPRi, a novel tool for tuning the strengths of CRISPRi-mediated knockdowns in *Vibrio natriegens* using gRNA libraries"

### Sheet: Table S12
Supplementary Table S12: Oligonucleotides used to assemble gRNA sequences for NT-CRISPR. All sequences written as 5’ -> 3’.
Modification	forward oligonucleotide		reverse oligonucleotide		NT-CRISPR plasmid
int9::mScarlet-I-HiBiT	oDS_473	GTCCAGTCGCTTATGGCGTGAAAG	oDS_474	AAACCTTTCACGCCATAAGCGACT	pST_116
int12::Fluc-HiBiT	oDS_484	GTCCTGCGTAAGCGAAGTTCGCTT	oDS_640	AAACAAGCGAACTTCGCTTACGCA	pST_116
int14::Rluc-HiBiT	oDS_1796	GTCCGTAGGGTTAATTATAATGAT	oDS_1797	AAACATCATTATAATTAACCCTAC	pST_116
int18::Nluc-HiBiT	oDS_1800	GTCCATAACATTTCGATTTATAAA	oDS_1801	AAACTTTATAAATCGAAATGTTAT	pST_116
argA-HiBiT	oDS_978	GTCCTCTTAGCTTTAGATTTATAA	oDS_979	AAACTTATAAATCTAAAGCTAAGA	pST_140
metE-HiBiT	oDS_998	GTCCACTGAGCTAGCATAAACAGC	oDS_999	AAACGCTGTTTATGCTAGCTCAGT	pST_140
eno-HiBiT	oDS_1196	GTCCGGCCAAGCTTAATTCTTAAT	oDS_1197	AAACATTAAGAATTAAGCTTGGCC	pST_140
metA-HiBiT	oDS_994	GTCCTAAAGATGACTAATCCAATG	oDS_995	AAACCATTGGATTAGTCATCTTTA	pST_140
ΔargA	oDS_1146	GTCCTCACCATCATCGAAAAAGAT	oDS_1147	AAACATCTTTTTCGATGATGGTGA	pST_116
ΔmetE	oDS_1154	GTCCTGAAATCATTGATTCAGTTG	oDS_1155	AAACCAACTGAATCAATGATTTCA	pST_116

### Sheet: Table S13
Supplementary Table S13: Oligonucleotides used for the construction of tDNA template plasmids and tDNAs. All sequences written as 5’ -> 3’. tDNAs for integration of Fluc, Rluc and Nluc (indicated with *) were created directly by fusion PCR
tDNA	forward oligonucleotide		reverse oligonucleotide		PCR template
tDNA int9::mScarlet-HiBiT	oDS_461	TTTGTTTCGCCAGAGTATGGAG	oDS_462	CGTCTTTTTTCGTTTTGGTCCTGTTAAAGGGGCACGTTTTTCTATTCTTTAAC	V. natriegens DNA
	oDS_463	GCCTTTCTGCGTTTATACGCTTACTCACGCCATAAGCGACTAAGAAAC	oDS_464	CTCCATGTTTATGTCTAACACGG	V. natriegens DNA
	oDS_466	TGCCGTGTTAGACATAAACATGGAGTAGTAGCGGCCGCTGCAGTC	oDS_465	ACACTCCATACTCTGGCGAAACAAAGGCCGCGAATTCCAGAAATC	pST_237
	oDS_467	AACAGGACCAAAACGAAAAAAGACG	oDS_468	AGTAAGCGTATAAACGCAGAAAGG	pMC_V_11
tDNA int12::Fluc-HiBiT*	oDS_475	TCACGCTAACTTTGGTTTGTTGATG	oDS_476	CGTCTTTTTTCGTTTTGGTCCTGTTCTTTGGTTAGCAAAACTCTATGATTC	V. natriegens DNA
	oDS_477	GCCTTTCTGCGTTTATACGCTTACTCGAACTTCGCTTACGCACTATTC	oDS_478	AATTTAAGTTTGTTTGCTTTACTGATCAG	V. natriegens DNA
	oDS_467	AACAGGACCAAAACGAAAAAAGACG	oDS_468	AGTAAGCGTATAAACGCAGAAAGG	pST_302
tDNA int14::Rluc-HiBiT*	oDS_1810	GATGAAGTTGGTGTAAGAGATATC	oDS_1811	CGTCTTTTTTCGTTTTGGTCCTGTTAATTAACCCTACCAAGTACTATGG	V. natriegens DNA
	oDS_1812	GCCTTTCTGCGTTTATACGCTTACTATAATGATAGGTTTAACGTATAATAGG	oDS_1813	GTGCTTATAATATCGATGGAAAAGG	V. natriegens DNA
	oDS_467	AACAGGACCAAAACGAAAAAAGACG	oDS_468	AGTAAGCGTATAAACGCAGAAAGG	pST_303
tDNA int18::Nluc-HiBiT*	oDS_1820	CGTCTTTTTTCGTTTTGGTCCTGTTTCGAAATGTTATCAGAAACTTAGTTTTGG	oDS_1821	GCCTTTCTGCGTTTATACGCTTACTTTTATAAACGGTATGTTGTTTGTGTTTTTC	V. natriegens DNA
	oDS_1822	GGCAAAGACATCACAATACTGG	oDS_1823	CAAACAGAGAGACGATATTCACTGTGGCCGCGAATTCCAGAAATC	V. natriegens DNA
	oDS_467	AACAGGACCAAAACGAAAAAAGACG	oDS_468	AGTAAGCGTATAAACGCAGAAAGG	pST_310
tDNA template argA-Hibit	oDS_1200	TGACGAGCAAGACGAAGAGG	oDS_1201	GTTTCTGGTTGGCGTTTATTTAAGAAAATTTCTTAAAGATTAAAAAGACCGAGTGCATAC	V. natriegens DNA
	oDS_1202	TCTTAAATAAACGCCAACCAGAAACACCAGAGCCTAAATCTAAAGCTAAGATTTTTGATTTGC	oDS_1203	CCATTGGTAACAGTGGAATGC	V. natriegens DNA
	oDS_1204	CAAATCCTCTTCGTCTTGCTCGTCACACTCATCGCTCTAGAAGCG	oDS_1205	GCGGGCATTCCACTGTTACCAATGGCACTCATCGCGACTAGTAGC	pMC_V_01
tDNA template metA-Hibit	oDS_1236	ATCACGGAGTTTCATTTCCATTTC	oDS_1237	GTTTCTGGTTGGCGTTTATTTAAGAAAATTTCTTAATCCAATGCGTTAACTTTGTGAAC	V. natriegens DNA
	oDS_1238	TCTTAAATAAACGCCAACCAGAAACACCAGAGCCGTCATCTTTAGTGAAAGCAGACTC	oDS_1239	GATTCACTAACTCATCGCAGG	V. natriegens DNA
	oDS_1240	CGAAATGGAAATGAAACTCCGTGATCACTCATCGCTCTAGAAGCG	oDS_1241	AATCCCTGCGATGAGTTAGTGAATCCACTCATCGCGACTAGTAGC	pMC_V_01
tDNA template metE-Hibit	oDS_1245	ACGCGGCTGAATATCCGAAG	oDS_1246	TCTTAAATAAACGCCAACCAGAAACACCAGAGCCTGCTAGCTCAGTACGTAGCTTTTTC	V. natriegens DNA
	oDS_1247	GTTTCTGGTTGGCGTTTATTTAAGAAAATTTCTTAAACAGCAGTTAAAGAAAAAGCAGG	oDS_1248	GAACATGGAAGCAGTGCAAAAG	V. natriegens DNA
	oDS_1249	TATTACTTCGGATATTCAGCCGCGTCACTCATCGCTCTAGAAGCG	oDS_1250	CGTCTTTTGCACTGCTTCCATGTTCCACTCATCGCGACTAGTAGC	pMC_V_01
tDNA template eno-Hibit	oDS_1254	GTTACTGGCGGGGTTGTATC	oDS_1255	TCTTAAATAAACGCCAACCAGAAACACCAGAGCCAGCTTGGCCTTTAACTTCTTTAAG	V. natriegens DNA
	oDS_1256	GTTTCTGGTTGGCGTTTATTTAAGAAAATTTCTTAATTCTTAATTGAATAAAGTTTAGCTAAATAGC	oDS_1257	ACTAACTCACGAACAATGGATGTAG	V. natriegens DNA
	oDS_1258	GAGAGGATACAACCCCGCCAGTAACCACTCATCGCTCTAGAAGCG	oDS_1259	CTACATCCATTGTTCGTGAGTTAGTCACTCATCGCGACTAGTAGC	pMC_V_01
tDNA template ΔargA	oDS_1200	TGACGAGCAAGACGAAGAGG	oDS_1890	GGAATGGCTGTAAGATTAAAAAGACCGAGTGCATAC	V. natriegens DNA
	oDS_1891	GTCTTTTTAATCTTACAGCCATTCCTTGTGTTTATTTATGC	oDS_1892	AACTTGGCGGTAGCGATCTTC	V. natriegens DNA
	oDS_1893	CTGGGAAGATCGCTACCGCCAAGTTTAGTAGCGGCCGCTGCAGTC	oDS_1204	CAAATCCTCTTCGTCTTGCTCGTCACACTCATCGCTCTAGAAGCG	pMC_V_11
tDNA template ΔmetE	oDS_1894	TGATCTCGGTTATCGAAGATCTG	oDS_1895	TTTAACTGCTGTTTCCCTAGTCCTTATTATTCAGTTTATTTTGG	V. natriegens DNA
	oDS_1896	AAGGACTAGGGAAACAGCAGTTAAAGAAAAAGCAGG	oDS_1248	GAACATGGAAGCAGTGCAAAAG	V. natriegens DNA
	oDS_1250	CGTCTTTTGCACTGCTTCCATGTTCCACTCATCGCGACTAGTAGC	oDS_1897	TCCAGATCTTCGATAACCGAGATCAGGCCGCGAATTCCAGAAATC	pMC_V_11

### Sheet: Table S14
Supplementary Table S7: Oligonucleotides used to assemble gRNA sequences for CRISPRi. All sequences written as 5’ -> 3’.
CRISPRi gRNA	forward oligonucleotide		reverse oligonucleotide
mScarlet-I gRNA 1	oDS_231	GTCCAGTAGTCTGGAATATCTGCT	oDS_232	AAACAGCAGATATTCCAGACTACT
mScarlet-I gRNA 2	oDS_1422	GTCCATCTTCCAGAGAGGTATCTT	oDS_1423	AAACAAGATACCTCTCTGGAAGAT
mScarlet-I gRNA 1 18 nt	oDS_1510	GTCCTAGTCTGGAATATCTGCT	oDS_1511	AAACAGCAGATATTCCAGACTA
mScarlet-I gRNA 1 16 nt	oDS_1512	GTCCGTCTGGAATATCTGCT	oDS_1513	AAACAGCAGATATTCCAGAC
mScarlet-I gRNA 1 14 nt	oDS_1514	GTCCCTGGAATATCTGCT	oDS_1515	AAACAGCAGATATTCCAG
mScarlet-I gRNA 1 C5T A10G 20 nt	oDS_1516	GTCCAGTAGTCTGGGATATTTGCT	oDS_1517	AAACAGCAAATATCCCAGACTACT
mScarlet-I gRNA 1 C5T A10G 18 nt	oDS_1518	GTCCTAGTCTGGGATATTTGCT	oDS_1519	AAACAGCAAATATCCCAGACTA
mScarlet-I gRNA 1 C5T A10G 16 nt	oDS_1520	GTCCGTCTGGGATATTTGCT	oDS_1521	AAACAGCAAATATCCCAGAC
mScarlet-I gRNA 1 C5T A10G 14 nt	oDS_1522	GTCCCTGGGATATTTGCT	oDS_1523	AAACAGCAAATATCCCAG
metA gRNA 1	oDS_1068	GTCCCGGTAGGCGTATTTTTACTC	oDS_1069	AAACGAGTAAAAATACGCCTACCG
metA gRNA 2	oDS_1070	GTCCAATTCGACATTGACTTGCAA	oDS_1071	AAACTTGCAAGTCAATGTCGAATT
eno gRNA 1	oDS_1124	GTCCCCGTTGATGATGTTCATCAT	oDS_1125	AAACATGATGAACATCATCAACGG
eno gRNA 2	oDS_1126	GTCCAGAGGCATTGAGAATTGACC	oDS_1127	AAACGGTCAATTCTCAATGCCTCT
metE gRNA 1	oDS_1076	GTCCATCATACCAGGCAAAGTCGC	oDS_1077	AAACGCGACTTTGCCTGGTATGAT
metE gRNA 2	oDS_1078	GTCCGTATCGTCTTTGCTAAATTC	oDS_1079	AAACGAATTTAGCAAAGACGATAC
argA gRNA 1	oDS_1036	GTCCAAGCTTCTTCATCAGTAATT	oDS_1037	AAACAATTACTGATGAAGAAGCTT
argA gRNA 2	oDS_1038	GTCCCAGCCATAGGTGTATTGTTC	oDS_1039	AAACGAACAATACACCTATGGCTG
Fluc gRNA 1	oDS_1772	GTCCATAAATAACGCGCCCAACAC	oDS_1773	AAACGTGTTGGGCGCGTTATTTAT
Fluc gRNA 2	oDS_1774	GTCCAAATCGTATTCATTAAAACC	oDS_1775	AAACGGTTTTAATGAATACGATTT
Rluc gRNA 1	oDS_1778	GTCCGGTATAATACACCGCGCTAC	oDS_1779	AAACGTAGCGCGGTGTATTATACC
Rluc gRNA 2	oDS_1782	GTCCATCATCCGTTTCCTTTGTTC	oDS_1783	AAACGAACAAAGGAAACGGATGAT
Nluc gRNA 1	oDS_1804	GTCCCACCACCTTGTTCTAAAACT	oDS_1805	AAACAGTTTTAGAACAAGGTGGTG
Nluc gRNA 3	oDS_1808	GTCCCTTAATACGATACGTTGAAT	oDS_1809	AAACATTCAACGTATCGTATTAAG

### Sheet: Table S15
Supplementary Table S15: ssDNA templates for the generation of gRNA libraries. All sequences written as 5’ -> 3’.
Target	ssDNA template		Description
mScarlet-I	oDS_949	AAGGCAAGTTGTTACCAGCAGGTCTCTGTCCAGTAGTCTGGNATATNTGCTGTTTAGAGACCTTGGTTTGATTACGGTCGCA	gRNA 1, 5N 10N, 20 nt
	oDS_1524	AAGGCAAGTTGTTACCAGCAGGTCTCTGTCCGTCTGGNATATNTGCTGTTTAGAGACCTTGGTTTGATTACGGTCGCA	gRNA 1, 5N 10N, 16 nt
	oDS_1525	AAGGCAAGTTGTTACCAGCAGGTCTCTGTCCCTGGNATATNTGCTGTTTAGAGACCTTGGTTTGATTACGGTCGCA	gRNA 1, 5N 10N, 14 nt
	oDS_1424	AAGGCAAGTTGTTACCAGCAGGTCTCTGTCCATCTTCCAGANAGGTNTCTTGTTTAGAGACCTTGGTTTGATTACGGTCGCA	gRNA 2, 5N 10N, 20 nt
	oDS_1526	AAGGCAAGTTGTTACCAGCAGGTCTCTGTCCTCCAGANAGGTNTCTTGTTTAGAGACCTTGGTTTGATTACGGTCGCA	gRNA 2, 5N 10N, 16 nt
	oDS_1527	AAGGCAAGTTGTTACCAGCAGGTCTCTGTCCCAGANAGGTNTCTTGTTTAGAGACCTTGGTTTGATTACGGTCGCA	gRNA 2, 5N 10N, 14 nt
metA	oDS_1470	AAGGCAAGTTGTTACCAGCAGGTCTCTGTCCCGGTAGGCGTNTTTTNACTCGTTTAGAGACCTTGGTTTGATTACGGTCGCA	gRNA 1, 5N 10N, 20 nt
	oDS_1533	AAGGCAAGTTGTTACCAGCAGGTCTCTGTCCAGGCGTNTTTTNACTCGTTTAGAGACCTTGGTTTGATTACGGTCGCA	gRNA 1, 5N 10N, 16 nt
	oDS_1534	AAGGCAAGTTGTTACCAGCAGGTCTCTGTCCGCGTNTTTTNACTCGTTTAGAGACCTTGGTTTGATTACGGTCGCA	gRNA 1, 5N 10N, 14 nt
	oDS_1535	AAGGCAAGTTGTTACCAGCAGGTCTCTGTCCAATTCGACATNGACTNGCAAGTTTAGAGACCTTGGTTTGATTACGGTCGCA	gRNA 2, 5N 10N, 20 nt
	oDS_1536	AAGGCAAGTTGTTACCAGCAGGTCTCTGTCCCGACATNGACTNGCAAGTTTAGAGACCTTGGTTTGATTACGGTCGCA	gRNA 2, 5N 10N, 16 nt
	oDS_1537	AAGGCAAGTTGTTACCAGCAGGTCTCTGTCCACATNGACTNGCAAGTTTAGAGACCTTGGTTTGATTACGGTCGCA	gRNA 2, 5N 10N, 14 nt
eno	oDS_1472	AAGGCAAGTTGTTACCAGCAGGTCTCTGTCCCCGTTGATGANGTTCNTCATGTTTAGAGACCTTGGTTTGATTACGGTCGCA	gRNA 1, 5N 10N, 20 nt
	oDS_1543	AAGGCAAGTTGTTACCAGCAGGTCTCTGTCCTGATGANGTTCNTCATGTTTAGAGACCTTGGTTTGATTACGGTCGCA	gRNA 1, 5N 10N, 16 nt
	oDS_1544	AAGGCAAGTTGTTACCAGCAGGTCTCTGTCCATGANGTTCNTCATGTTTAGAGACCTTGGTTTGATTACGGTCGCA	gRNA 1, 5N 10N, 14 nt
	oDS_1545	AAGGCAAGTTGTTACCAGCAGGTCTCTGTCCAGAGGCATTGNGAATNGACCGTTTAGAGACCTTGGTTTGATTACGGTCGCA	gRNA 2, 5N 10N, 20 nt
	oDS_1546	AAGGCAAGTTGTTACCAGCAGGTCTCTGTCCGCATTGNGAATNGACCGTTTAGAGACCTTGGTTTGATTACGGTCGCA	gRNA 2, 5N 10N, 16 nt
	oDS_1547	AAGGCAAGTTGTTACCAGCAGGTCTCTGTCCATTGNGAATNGACCGTTTAGAGACCTTGGTTTGATTACGGTCGCA	gRNA 2, 5N 10N, 14 nt
rpsB	oDS_1837	AAGGCAAGTTGTTACCAGCAGGTCTCTGTCCAACGGTTGTTNACGTNGTACGTTTAGAGACCTTGGTTTGATTACGGTCGCA	gRNA 1, 5N 10N, 20 nt
	oDS_1838	AAGGCAAGTTGTTACCAGCAGGTCTCTGTCCGTTGTTNACGTNGTACGTTTAGAGACCTTGGTTTGATTACGGTCGCA	gRNA 1, 5N 10N, 16 nt
	oDS_1839	AAGGCAAGTTGTTACCAGCAGGTCTCTGTCCTGTTNACGTNGTACGTTTAGAGACCTTGGTTTGATTACGGTCGCA	gRNA 1, 5N 10N, 14 nt
	oDS_1840	AAGGCAAGTTGTTACCAGCAGGTCTCTGTCCGCTAGAGCGTNGTTGNACATGTTTAGAGACCTTGGTTTGATTACGGTCGCA	gRNA 2, 5N 10N, 20 nt
	oDS_1841	AAGGCAAGTTGTTACCAGCAGGTCTCTGTCCGCGTNGTTGNACATGTTTAGAGACCTTGGTTTGATTACGGTCGCA	gRNA 2, 5N 10N, 16 nt
	oDS_1842	AAGGCAAGTTGTTACCAGCAGGTCTCTGTCCGAGCGTNGTTGNACATGTTTAGAGACCTTGGTTTGATTACGGTCGCA	gRNA 2, 5N 10N, 14 nt
rRNA	oDS_1843	AAGGCAAGTTGTTACCAGCAGGTCTCTGTCCCCAACTAGCTNATCCNACCTGTTTAGAGACCTTGGTTTGATTACGGTCGCA	gRNA 1, 5N 10N, 20 nt
	oDS_1844	AAGGCAAGTTGTTACCAGCAGGTCTCTGTCCCTAGCTNATCCNACCTGTTTAGAGACCTTGGTTTGATTACGGTCGCA	gRNA 1, 5N 10N, 16 nt
	oDS_1845	AAGGCAAGTTGTTACCAGCAGGTCTCTGTCCAGCTNATCCNACCTGTTTAGAGACCTTGGTTTGATTACGGTCGCA	gRNA 1, 5N 10N, 14 nt
	oDS_1846	AAGGCAAGTTGTTACCAGCAGGTCTCTGTCCCTCCGTATTANCGCGNCTGCGTTTAGAGACCTTGGTTTGATTACGGTCGCA	gRNA 2, 5N 10N, 20 nt
	oDS_1847	AAGGCAAGTTGTTACCAGCAGGTCTCTGTCCGTATTANCGCGNCTGCGTTTAGAGACCTTGGTTTGATTACGGTCGCA	gRNA 2, 5N 10N, 16 nt
	oDS_1848	AAGGCAAGTTGTTACCAGCAGGTCTCTGTCCATTANCGCGNCTGCGTTTAGAGACCTTGGTTTGATTACGGTCGCA	gRNA 2, 5N 10N, 14 nt
argA	oDS_1857	AAGGCAAGTTGTTACCAGCAGGTCTCTGTCCAAGCTTCTTCNTCAGNAATTGTTTAGAGACCTTGGTTTGATTACGGTCGCA	gRNA 1, 5N 10N, 20 nt
	oDS_1858	AAGGCAAGTTGTTACCAGCAGGTCTCTGTCCTTCTTCNTCAGNAATTGTTTAGAGACCTTGGTTTGATTACGGTCGCA	gRNA 1, 5N 10N, 16 nt
	oDS_1859	AAGGCAAGTTGTTACCAGCAGGTCTCTGTCCCTTCNTCAGNAATTGTTTAGAGACCTTGGTTTGATTACGGTCGCA	gRNA 1, 5N 10N, 14 nt
	oDS_1860	AAGGCAAGTTGTTACCAGCAGGTCTCTGTCCCAGCCATAGGNGTATNGTTCGTTTAGAGACCTTGGTTTGATTACGGTCGCA	gRNA 2, 5N 10N, 20 nt
	oDS_1861	AAGGCAAGTTGTTACCAGCAGGTCTCTGTCCCATAGGNGTATNGTTCGTTTAGAGACCTTGGTTTGATTACGGTCGCA	gRNA 2, 5N 10N, 16 nt
	oDS_1862	AAGGCAAGTTGTTACCAGCAGGTCTCTGTCCTAGGNGTATNGTTCGTTTAGAGACCTTGGTTTGATTACGGTCGCA	gRNA 2, 5N 10N, 14 nt
metE	oDS_1863	AAGGCAAGTTGTTACCAGCAGGTCTCTGTCCATCATACCAGNCAAANTCGCGTTTAGAGACCTTGGTTTGATTACGGTCGCA	gRNA 1, 5N 10N, 20 nt
	oDS_1864	AAGGCAAGTTGTTACCAGCAGGTCTCTGTCCTACCAGNCAAANTCGCGTTTAGAGACCTTGGTTTGATTACGGTCGCA	gRNA 1, 5N 10N, 16 nt
	oDS_1865	AAGGCAAGTTGTTACCAGCAGGTCTCTGTCCCCAGNCAAANTCGCGTTTAGAGACCTTGGTTTGATTACGGTCGCA	gRNA 1, 5N 10N, 14 nt
	oDS_1866	AAGGCAAGTTGTTACCAGCAGGTCTCTGTCCGTATCGTCTTNGCTANATTCGTTTAGAGACCTTGGTTTGATTACGGTCGCA	gRNA 2, 5N 10N, 20 nt
	oDS_1867	AAGGCAAGTTGTTACCAGCAGGTCTCTGTCCCGTCTTNGCTANATTCGTTTAGAGACCTTGGTTTGATTACGGTCGCA	gRNA 2, 5N 10N, 16 nt
	oDS_1868	AAGGCAAGTTGTTACCAGCAGGTCTCTGTCCTCTTNGCTANATTCGTTTAGAGACCTTGGTTTGATTACGGTCGCA	gRNA 2, 5N 10N, 14 nt
Fluc	oDS_1869	AAGGCAAGTTGTTACCAGCAGGTCTCTGTCCATAAATAACGNGCCCNACACGTTTAGAGACCTTGGTTTGATTACGGTCGCA	gRNA 1, 5N 10N, 20 nt
	oDS_1870	AAGGCAAGTTGTTACCAGCAGGTCTCTGTCCATAACGNGCCCNACACGTTTAGAGACCTTGGTTTGATTACGGTCGCA	gRNA 1, 5N 10N, 16 nt
	oDS_1871	AAGGCAAGTTGTTACCAGCAGGTCTCTGTCCAACGNGCCCNACACGTTTAGAGACCTTGGTTTGATTACGGTCGCA	gRNA 1, 5N 10N, 14 nt
	oDS_1872	AAGGCAAGTTGTTACCAGCAGGTCTCTGTCCAAATCGTATTNATTANAACCGTTTAGAGACCTTGGTTTGATTACGGTCGCA	gRNA 2, 5N 10N, 20 nt
	oDS_1873	AAGGCAAGTTGTTACCAGCAGGTCTCTGTCCCGTATTNATTANAACCGTTTAGAGACCTTGGTTTGATTACGGTCGCA	gRNA 2, 5N 10N, 16 nt
	oDS_1874	AAGGCAAGTTGTTACCAGCAGGTCTCTGTCCTATTNATTANAACCGTTTAGAGACCTTGGTTTGATTACGGTCGCA	gRNA 2, 5N 10N, 14 nt
Rluc	oDS_1875	AAGGCAAGTTGTTACCAGCAGGTCTCTGTCCGGTATAATACNCCGCNCTACGTTTAGAGACCTTGGTTTGATTACGGTCGCA	gRNA 1, 5N 10N, 20 nt
	oDS_1876	AAGGCAAGTTGTTACCAGCAGGTCTCTGTCCTAATACNCCGCNCTACGTTTAGAGACCTTGGTTTGATTACGGTCGCA	gRNA 1, 5N 10N, 16 nt
	oDS_1877	AAGGCAAGTTGTTACCAGCAGGTCTCTGTCCATACNCCGCNCTACGTTTAGAGACCTTGGTTTGATTACGGTCGCA	gRNA 1, 5N 10N, 14 nt
	oDS_1878	AAGGCAAGTTGTTACCAGCAGGTCTCTGTCCATCATCCGTTNCCTTNGTTCGTTTAGAGACCTTGGTTTGATTACGGTCGCA	gRNA 2, 5N 10N, 20 nt
	oDS_1879	AAGGCAAGTTGTTACCAGCAGGTCTCTGTCCTCCGTTNCCTTNGTTCGTTTAGAGACCTTGGTTTGATTACGGTCGCA	gRNA 2, 5N 10N, 16 nt
	oDS_1880	AAGGCAAGTTGTTACCAGCAGGTCTCTGTCCCGTTNCCTTNGTTCGTTTAGAGACCTTGGTTTGATTACGGTCGCA	gRNA 2, 5N 10N, 14 nt
Nluc	oDS_1881	AAGGCAAGTTGTTACCAGCAGGTCTCTGTCCCACCACCTTGNTCTANAACTGTTTAGAGACCTTGGTTTGATTACGGTCGCA	gRNA 1, 5N 10N, 20 nt
	oDS_1882	AAGGCAAGTTGTTACCAGCAGGTCTCTGTCCACCTTGNTCTANAACTGTTTAGAGACCTTGGTTTGATTACGGTCGCA	gRNA 1, 5N 10N, 16 nt
	oDS_1883	AAGGCAAGTTGTTACCAGCAGGTCTCTGTCCCTTGNTCTANAACTGTTTAGAGACCTTGGTTTGATTACGGTCGCA	gRNA 1, 5N 10N, 14 nt
	oDS_1887	AAGGCAAGTTGTTACCAGCAGGTCTCTGTCCCTTAATACGANACGTNGAATGTTTAGAGACCTTGGTTTGATTACGGTCGCA	gRNA 3, 5N 10N, 20 nt
	oDS_1888	AAGGCAAGTTGTTACCAGCAGGTCTCTGTCCATACGANACGTNGAATGTTTAGAGACCTTGGTTTGATTACGGTCGCA	gRNA 3, 5N 10N, 16 nt
	oDS_1889	AAGGCAAGTTGTTACCAGCAGGTCTCTGTCCACGANACGTNGAATGTTTAGAGACCTTGGTTTGATTACGGTCGCA	gRNA 3, 5N 10N, 14 nt
